# Conserved bacterial genomes from two geographically distinct peritidal stromatolite formations shed light on potential functional guilds

**DOI:** 10.1101/818625

**Authors:** Samantha C. Waterworth, Eric W. Isemonger, Evan R. Rees, Rosemary A. Dorrington, Jason C. Kwan

## Abstract

Stromatolites are complex microbial mats that form lithified layers and ancient forms are the oldest evidence of life on earth, dating back over 3.4 billion years. Modern stromatolites are relatively rare but may provide clues about the function and evolution of their ancient counterparts. In this study, we focus on peritidal stromatolites occurring at Cape Recife and Schoenmakerskop on the southeastern South African coastline. Using assembled shotgun metagenomic data we obtained 183 genomic bins, of which the most dominant taxa were from the Cyanobacteriia class (Cyanobacteria phylum), with lower but notable abundances of bacteria classified as Alphaproteobacteria, Gammaproteobacteria and Bacteroidia. We identified functional gene sets in bacterial species conserved across two geographically distinct stromatolite formations, which may promote carbonate precipitation through the reduction of nitrogenous compounds and possible production of calcium ions. We propose that an abundance of extracellular alkaline phosphatases may lead to the formation of phosphatic deposits within these stromatolites. We conclude that the cumulative effect of several conserved bacterial species drives accretion in these two stromatolite formations.

**ORIGINALITY-SIGNIFICANCE:** Peritidal stromatolites are unique among stromatolite formations as they grow at the dynamic interface of calcium carbonate-rich groundwater and coastal marine waters. The peritidal space forms a relatively unstable environment and the factors that influence the growth of these peritidal structures is not well understood. To our knowledge, this is the first comparative study that assesses species conservation within the microbial communities of two geographically distinct peritidal stromatolite formations. We assessed the potential functional roles of these communities using genomic bins clustered from metagenomic sequencing data. We identified several conserved bacterial species across the two sites and hypothesize that their genetic functional potential may be important in the formation of pertidal stromatolites. We contrasted these findings against a well-studied site in Shark Bay, Australia and show that, unlike these hypersaline formations, archaea do not play a major role in peritidal stromatolite formation. Furthermore, bacterial nitrogen and phosphate metabolisms of conserved species may be driving factors behind lithification in peritidal stromatolites.
