## Supplementary material for "Conserved bacterial genomes from two geographically distinct peritidal stromatolite formations shed light on potential functional guilds": Table S1

### Sheet: Sheet1
Collection site	Sample	Date	Abbreviation	Total genomes
Schoenmakerskop	Upper formation	2018-01-01	CSU	20
Schoenmakerskop	Upper formation	2018-04-01	SU	14
Schoenmakerskop	Middle formation 1	2018-04-01	SM1	26
Schoenmakerskop	Middle formation 2	2018-04-01	SM2	20
Schoenmakerskop	Lower formation	2018-04-01	SL	11
Recife	Upper formation	2018-01-01	CRU	14
Recife	Upper formation	2018-04-01	RU	30
Recife	Middle formation 1	2018-04-01	RM1	20
Recife	Middle formation 2	2018-04-01	RM2	8
Recife	Lower formation	2018-04-01	RL	20
Total				183
