## Supplementary material for "Conserved bacterial genomes from two geographically distinct peritidal stromatolite formations shed light on potential functional guilds": Table S2

### Sheet: Sheet1
Genome A	Genome B	ANI	Alignment %	Phylum	Class	Order	Family	Genus
CRU_1_4	RU_4_5	99.61	60.9	Patescibacteria	Gracilibacteria	Absconditabacterales
RU_4_5	SU_1_2	97.98	87.8	Patescibacteria	Gracilibacteria	Absconditabacterales
CRU_1_4	SU_1_2	97.38	73.4	Patescibacteria	Gracilibacteria	Absconditabacterales
RM1_3_31	SM1_6_29	97.46	74.9	Bacteroidota	Bacteroidia	Bacteroidales
SM1_3_10	SL_3_2	98.97	86.9	Chloroflexota	Chloroflexia	Chloroflexales	Chloroflexaceae
SM2_1_4	SL_3_2	99.37	81.8	Chloroflexota	Chloroflexia	Chloroflexales	Chloroflexaceae
SM2_1_4	SM1_3_10	98.46	45.5	Chloroflexota	Chloroflexia	Chloroflexales	Chloroflexaceae
SM1_5_4	CSU2_0	99.62	92.9	Cyanobacteria	Cyanobacteriia	Cyanobacteriales	Nostocaceae	Calothrix
CRU_1_1	CSU1_8	98.55	41.5	Cyanobacteria	Cyanobacteriia	Cyanobacteriales	Microcystaceae	Hydrococcus
CSU1_8	SU_1_0	99.5	94.6	Cyanobacteria	Cyanobacteriia	Cyanobacteriales	Microcystaceae	Hydrococcus
RU_2_2	CRU_1_1	99.83	92.3	Cyanobacteria	Cyanobacteriia	Cyanobacteriales	Microcystaceae	Hydrococcus
RU_2_2	CSU1_8	98.65	41.8	Cyanobacteria	Cyanobacteriia	Cyanobacteriales	Microcystaceae	Hydrococcus
SU_1_0	CRU_1_1	99.85	94.3	Cyanobacteria	Cyanobacteriia	Cyanobacteriales	Microcystaceae	Hydrococcus
SU_1_0	RU_2_2	99.84	92.6	Cyanobacteria	Cyanobacteriia	Cyanobacteriales	Microcystaceae	Hydrococcus
CSU2_2	SU_5_3	99.49	86.1	Cyanobacteria	Cyanobacteriia	Cyanobacteriales	Phormidiaceae	Microcoleus
RU_3_3	CSU2_1	98.84	83.3	Cyanobacteria	Cyanobacteriia	Cyanobacteriales	Phormidiaceae	Microcoleus
RU_3_3	SU_5_6	98	70.7	Cyanobacteria	Cyanobacteriia	Cyanobacteriales	Phormidiaceae	Microcoleus
RU_3_3	SM1_3_4	97.86	72.6	Cyanobacteria	Cyanobacteriia	Cyanobacteriales	Phormidiaceae	Microcoleus
SM1_3_4	RU_3_3	97.86	78.1	Cyanobacteria	Cyanobacteriia	Cyanobacteriales	Phormidiaceae	Microcoleus
SU_5_6	SM1_3_4	98.81	70.6	Cyanobacteria	Cyanobacteriia	Cyanobacteriales	Phormidiaceae	Microcoleus
RM1_1_9	RM2_1_1	99.7	98.8	Cyanobacteria	Cyanobacteriia	Cyanobacteriales	Phormidiaceae
SM2_3_0	RM2_1_1	99.92	97.5	Cyanobacteria	Cyanobacteriia	Cyanobacteriales	Phormidiaceae
SM2_3_0	RM1_1_9	98.67	39.5	Cyanobacteria	Cyanobacteriia	Cyanobacteriales	Phormidiaceae
CSU2_110	SM1_7_0	98.45	93.1	Cyanobacteria	Cyanobacteriia	Cyanobacteriales	Nostocaceae	Rivularia
CSU2_110	SM2_1_7	97.68	84.7	Cyanobacteria	Cyanobacteriia	Cyanobacteriales	Nostocaceae	Rivularia
RM1_1_1	RM2_1_2	99.37	86.3	Cyanobacteria	Cyanobacteriia	Cyanobacteriales	Nostocaceae	Rivularia
RM2_1_2	SM2_1_7	98.92	46.7	Cyanobacteria	Cyanobacteriia	Cyanobacteriales	Nostocaceae	Rivularia
SL_2_1	RM1_1_1	99.56	92.2	Cyanobacteria	Cyanobacteriia	Cyanobacteriales	Nostocaceae	Rivularia
SL_2_1	SM1_7_0	99.47	87.5	Cyanobacteria	Cyanobacteriia	Cyanobacteriales	Nostocaceae	Rivularia
SL_2_1	RM2_1_2	99.41	91.9	Cyanobacteria	Cyanobacteriia	Cyanobacteriales	Nostocaceae	Rivularia
SM1_7_0	RM1_1_1	99.3	86	Cyanobacteria	Cyanobacteriia	Cyanobacteriales	Nostocaceae	Rivularia
SM1_7_0	RM2_1_2	99.14	85.4	Cyanobacteria	Cyanobacteriia	Cyanobacteriales	Nostocaceae	Rivularia
SM1_7_0	SM2_1_7	98.64	55.9	Cyanobacteria	Cyanobacteriia	Cyanobacteriales	Nostocaceae	Rivularia
SM2_1_7	SL_2_1	99.2	91.4	Cyanobacteria	Cyanobacteriia	Cyanobacteriales	Nostocaceae	Rivularia
SM2_1_7	RM1_1_1	99.16	93.5	Cyanobacteria	Cyanobacteriia	Cyanobacteriales	Nostocaceae	Rivularia
SM2_1_7	SM1_7_0	99.06	89.1	Cyanobacteria	Cyanobacteriia	Cyanobacteriales	Nostocaceae	Rivularia
CRU_2_7	RU_4_4	99.23	80.4	Cyanobacteria	Cyanobacteriia	Cyanobacteriales	Nostocaceae	Scytonema
RM2_2_10	SM2_1_0	99.56	93	Cyanobacteria	Cyanobacteriia	Cyanobacteriales	Spirulinaceae
RU_5_0	CRU_2_1	99.58	90	Cyanobacteria	Cyanobacteriia	Elainellales	Elainellaceae
RM1_405_57	SM1_4_3	98.61	90.8	Cyanobacteria	Cyanobacteriia	Elainellales	Elainellaceae
RM1_405_57	SL_5_14	97.96	66.1	Cyanobacteria	Cyanobacteriia	Elainellales	Elainellaceae
RM1_405_57	RM2_2_4	97.34	78.2	Cyanobacteria	Cyanobacteriia	Elainellales	Elainellaceae
RM2_2_4	SM1_4_3	99.26	84.8	Cyanobacteria	Cyanobacteriia	Elainellales	Elainellaceae
SL_5_14	SM1_4_3	99.17	86.6	Cyanobacteria	Cyanobacteriia	Elainellales	Elainellaceae
SL_5_14	RM2_2_4	98.21	69.4	Cyanobacteria	Cyanobacteriia	Elainellales	Elainellaceae
SL_5_9	RM1_406_9	98.92	73.3	Cyanobacteria	Cyanobacteriia	Elainellales	Elainellaceae
SU_3_3	CSU1_3	98.57	73.4	Cyanobacteria	Cyanobacteriia	Leptolyngbyales	Leptolyngbyaceae
RM1_1_27	SM2_3_2	99.05	94.8	Cyanobacteria	Cyanobacteriia	PCC-7336	JA-3-3Ab
RM2_2_21	RM1_1_2	99.55	90.8	Cyanobacteria	Cyanobacteriia	Phormidesmiales	Phormidesmiaceae
RM2_2_21	SL_1_1	99.41	66.1	Cyanobacteria	Cyanobacteriia	Phormidesmiales	Phormidesmiaceae
RM2_2_21	SM1_1_3	99.26	78.2	Cyanobacteria	Cyanobacteriia	Phormidesmiales	Phormidesmiaceae
SL_1_1	RM1_1_2	99.89	95.7	Cyanobacteria	Cyanobacteriia	Phormidesmiales	Phormidesmiaceae
SM1_1_3	RM1_1_2	99.86	95.3	Cyanobacteria	Cyanobacteriia	Phormidesmiales	Phormidesmiaceae
SM1_1_3	SL_1_1	99.78	92.6	Cyanobacteria	Cyanobacteriia	Phormidesmiales	Phormidesmiaceae
RU_4_20	CRU_2_2	99.43	92.6	Cyanobacteria	Cyanobacteriia	Synechococcales
CRU_2_0	RU_4_1	99.79	90.4	Cyanobacteria	Cyanobacteriia	Thermosynechococcales	Thermosynechococcaceae	Acaryochloris
CRU_2_0	CSU3_4	97.22	44.8	Cyanobacteria	Cyanobacteriia	Thermosynechococcales	Thermosynechococcaceae	Acaryochloris
RU_4_1	SU_5_25	97.87	36.2	Cyanobacteria	Cyanobacteriia	Thermosynechococcales	Thermosynechococcaceae	Acaryochloris
RU_4_1	CSU3_4	97.18	44.1	Cyanobacteria	Cyanobacteriia	Thermosynechococcales	Thermosynechococcaceae	Acaryochloris
SU_5_25	CRU_2_0	98.64	83.6	Cyanobacteria	Cyanobacteriia	Thermosynechococcales	Thermosynechococcaceae	Acaryochloris
SU_5_25	RU_4_1	98.6	86.4	Cyanobacteria	Cyanobacteriia	Thermosynechococcales	Thermosynechococcaceae	Acaryochloris
SU_5_25	CSU3_4	97.17	60.5	Cyanobacteria	Cyanobacteriia	Thermosynechococcales	Thermosynechococcaceae	Acaryochloris
CSU3_4	CRU_2_0	97.52	83.5	Cyanobacteria	Cyanobacteriia	Thermosynechococcales	Thermosynechococcaceae	Acaryochloris
CSU3_4	RU_4_1	97.5	83.1	Cyanobacteria	Cyanobacteriia	Thermosynechococcales	Thermosynechococcaceae	Acaryochloris
CSU5_19	SU_2_1	99.42	92.5	Cyanobacteria	Cyanobacteriia	Thermosynechococcales	Thermosynechococcaceae	Acaryochloris
