## Supplementary material for "Conserved bacterial genomes from two geographically distinct peritidal stromatolite formations shed light on potential functional guilds": Table S3

### Sheet: Sheet1
									GTDB Taxonomy					NCBI Taxonomy
Genome bin	Size (Mbp)	Completeness	No. of contigs	N50	Purity	Coverage	GC%	Quality	Phylum	Class	Order	Family	Genus	Phylum	Class	Order	Family	Genus
CRU_1_1	6.27	96.4	331	31653	95.71	4.03	42.12	High	Cyanobacteria	Cyanobacteriia	Cyanobacteriales	Microcystaceae	Hydrococcus	Cyanobacteria		Pleurocapsales	Hydrococcaceae	Hydrococcus
CRU_1_2	5.56	97.84	351	24798	95.1	4.11	39.88	High	Cyanobacteria	Cyanobacteriia	Cyanobacteriales	Xenococcaceae	Pleurocapsa	Cyanobacteria		Pleurocapsales	Hyellaceae	Pleurocapsa
CRU_1_3	2.98	82.73	380	9144	95.83	1.68	55.24	Medium	Proteobacteria	Gammaproteobacteria	Burkholderiales	Burkholderiaceae	Brachymonas	Proteobacteria	Betaproteobacteria	Burkholderiales	Comamonadaceae	Brachymonas
CRU_1_4	1.5	50.36	236	7454	95.89	1.65	37.44	Medium	Patescibacteria	Gracilibacteria	Absconditabacterales			No NCBI Equivalent
CRU_1_5	0.37	4.32	95	3679	100	1.18	56.71	Low	Could not be classified					Could not be classified
CRU_1_6	3.39	43.88	730	4499	100	1.42	54.24	Low	Verrucomicrobiota	Verrucomicrobiae	Verrucomicrobiales	Akkermansiaceae	UBA1315	Verrucomicrobia	Verrucomicrobiae	Verrucomicrobiales	Akkermansiaceae
CRU_2_0	4.89	92.09	259	31922	96.97	6.83	47.94	High	Cyanobacteria	Cyanobacteriia	Thermosynechococcales	Thermosynechococcaceae	Acaryochloris	Cyanobacteria		Synechococcales	Acaryochloridaceae	Acaryochloris
CRU_2_1	7.78	94.24	494	25433	95.62	5.25	48	High	Cyanobacteria	Cyanobacteriia	Elainellales	Elainellaceae	CCP2	Cyanobacteria
CRU_2_10	2.5	57.55	484	5185	98.77	1.63	46.87	Medium	Cyanobacteria	Cyanobacteriia	Pseudanabaenales	Pseudanabaenaceae	PCC-6802	Cyanobacteria		Synechococcales	Pseudanabaenaceae	Pseudanabaena
CRU_2_2	5.32	80.58	332	28255	91.06	4.21	54.86	Medium	Cyanobacteria	Cyanobacteriia	Synechococcales			Cyanobacteria		Synechococcales
CRU_2_3	4.19	56.12	533	9478	97.5	2	48.64	Medium	Cyanobacteria	Cyanobacteriia	Elainellales	Elainellaceae		Cyanobacteria		Synechococcales	Leptolyngbyaceae
CRU_2_7	6.57	75.54	997	7494	94.59	1.93	42.41	Medium	Cyanobacteria	Cyanobacteriia	Cyanobacteriales	Nostocaceae	Scytonema	Cyanobacteria		Nostocales	Scytonemataceae	Scytonema
CRU_558_1	1.34	16.55	345	3728	95.83	1.27	61.89	Low	Proteobacteria	Alphaproteobacteria	Sphingomonadales	Sphingomonadaceae	Porphyrobacter	Proteobacteria	Alphaproteobacteria	Sphingomonadales	Pleurocapsa
CRU_558_2	0.41	7.91	90	4596	91.67	1.48	53.63	Low	Could not be classified					Could not be classified
CSU_1_1	4.61	98.56	149	57093	97.86	4.19	39.98	High	Cyanobacteria	Cyanobacteriia	Cyanobacteriales	Xenococcaceae	Pleurocapsa	Cyanobacteria		Pleurocapsales	Hyellaceae
CSU_1_10	0.56	7.91	196	35415	100	1.16	56.85	Low	Could not be classified					Could not be classified
CSU_1_11	0.62	15.11	205	36285	100	1.07	54.12	Low	Proteobacteria	Alphaproteobacteria	Caulobacterales	Hyphomonadaceae		Proteobacteria	Alphaproteobacteria	Rhodobacterales	Hyphomonadaceae
CSU_1_12	1.47	13.67	147	3646	100	1.37	45.9	Low	Cyanobacteria	Cyanobacteriia	Cyanobacteriales	Chamaesiphonaceae	Chamaesiphon	Cyanobacteria		Synechococcales	Chamaesiphonaceae	Chamaesiphon
CSU_1_23	1.48	48.2	477	4284	95.71	1.49	60.52	Low	Proteobacteria	Alphaproteobacteria	Rhizobiales	Rhizobiaceae	Notoacmeibacter	Proteobacteria	Alphaproteobacteria	Rhizobiales	Phyllobacteriaceae
CSU_1_3	6.32	94.96	155	3895	95.65	3.04	49.5	High	Cyanobacteria	Cyanobacteriia	Leptolyngbyales	Leptolyngbyaceae		Cyanobacteria		Synechococcales	Leptolyngbyaceae
CSU_1_4	4.89	89.93	343	4067	95.42	2.4	48.9	Medium	Cyanobacteria	Cyanobacteriia	Elainellales	Elainellaceae		Cyanobacteria		Synechococcales	Leptolyngbyaceae
CSU_1_49	0.87	25.18	302	4851	100	1.11	49.65	Low	Proteobacteria	Gammaproteobacteria	Burkholderiales	UKL13-2	UKL13-2	Proteobacteria	Betaproteobacteria		Tabrizicol
CSU_1_7	3.43	87.05	449	22771	98.37	2.96	63.89	Medium	Proteobacteria	Alphaproteobacteria	Rhodobacterales	Rhodobacteraceae	Tabrizicola	Proteobacteria	Alphaproteobacteria	Rhodobacterales	Rhodobacteraceae
CSU_1_8	3.28	37.41	306	21529	94.55	1.52	42.35	Low	Cyanobacteria	Cyanobacteriia	Cyanobacteriales	Microcystaceae	Hydrococcus	Cyanobacteria		Pleurocapsales	Hydrococcaceae	Hydrococcus
CSU_2_0	7.44	97.12	379	17278	95.74	5.43	39.17	High	Cyanobacteria	Cyanobacteriia	Cyanobacteriales	Nostocaceae	Calothrix	Cyanobacteria		Nostocales	Rivulariaceae	Calothrix
CSU_2_1	7.27	81.29	379	17259	95.76	8.27	45.78	Medium	Cyanobacteria	Cyanobacteriia	Cyanobacteriales	Phormidiaceae	Microcoleus	Cyanobacteria		Oscillatoriales	Richelia
CSU_2_110	2.19	27.34	218	3932	97.44	1.36	37.4	Low	Cyanobacteria	Cyanobacteriia	Cyanobacteriales	Nostocaceae	Rivularia	Cyanobacteria		Nostocales	Nostocaceae
CSU_2_15	2.82	65.47	470	9856	93.81	2.35	60.69	Medium	Proteobacteria	Alphaproteobacteria	Sphingomonadales	Sphingomonadaceae	Sphingopyxis	Proteobacteria	Alphaproteobacteria	Sphingomonadales	Sphingomonadaceae	Sphingopyxis
CSU_2_2	5.43	93.53	449	11951	98.48	18.55	44.99	High	Cyanobacteria	Cyanobacteriia	Cyanobacteriales	Phormidiaceae	Microcoleus	Cyanobacteria		Oscillatoriales	Microcoleaceae	Microcoleus
CSU_3_4	2.75	64.75	425	9757	96.77	2.29	48.07	Medium	Cyanobacteria	Cyanobacteriia	Thermosynechococcales	Thermosynechococcaceae	Acaryochloris	Cyanobacteria		Synechococcales	Acaryochloridaceae
CSU_4_201	0.08	20.86	864	8133	100	1.76	64.49	Low	Proteobacteria	Gammaproteobacteria	Burkholderiales	Burkholderiaceae	Aquincola	Proteobacteria	Betaproteobacteria	Burkholderiales		Aquincola
CSU_5_19	1.28	22.3	652	5117	100	1.49	49.04	Low	Cyanobacteria	Cyanobacteriia	Thermosynechococcales	Thermosynechococcaceae	Acaryochloris	Cyanobacteria		Synechococcales	Acaryochloridaceae
CSU_5_57	0.87	30.94	321	10192	97.73	1.58	64.2	Low	Proteobacteria	Gammaproteobacteria	Burkholderiales	Burkholderiaceae	Aquincola	Proteobacteria	Betaproteobacteria	Burkholderiales	Nitrospira	Aquincola
CSU_7_3	1.58	24.46	306	37742	97.14	1.37	58.78	Low	Nitrospirota	Nitrospiria	Nitrospirales	Nitrospiraceae	Nitrospira	Nitrospirae	Nitrospira	Nitrospirales	Nitrospiraceae
RL_1_1	4.2	91.37	370	29820	97.69	3.08	53.48	High	Cyanobacteria	Cyanobacteriia	Cyanobacteriales	Geitlerinemaceae		Cyanobacteria		Oscillatoriales	Coleofasciculaceae
RL_1_2	2.88	71.94	185	26842	99.01	1.91	43.43	Medium	Cyanobacteria	Cyanobacteriia	Cyanobacteriales	Limnotrichaceae		Cyanobacteria		Synechococcales	Synechococcaceae
RL_1_3	1.53	63.31	493	4402	100	1.29	42.11	Medium	Chloroflexota	Anaerolineae	Anaerolineales	envOPS12	OLB14	Chloroflexi	Anaerolineae	Anaerolineales
RL_1_4	0.83	21.58	417	7545	100	1.1	30.17	Low	Bacteroidota	Bacteroidia	Flavobacteriales	Flavobacteriaceae	Polaribacter	Bacteroidetes	Flavobacteriia	Flavobacteriales	Flavobacteriaceae	Polaribacter
RL_2_0	4.13	97.84	357	20327	99.27	15.75	45.54	High	Cyanobacteria	Cyanobacteriia	Cyanobacteriales	Limnotrichaceae	Limnothrix	Cyanobacteria		Synechococcales	Pseudanabaenaceae	Limnothrix
RL_2_1	5.56	95.68	263	27555	93.01	3.07	49.89	Medium	Cyanobacteria	Cyanobacteriia	Phormidesmiales	Phormidesmiaceae	Phormidesmis	Cyanobacteria		Synechococcales	Leptolyngbyaceae	Phormidesmis
RL_2_10	2.39	74.82	285	23727	94.55	1.62	54.69	Medium	Nitrospirota	Nitrospiria	Nitrospirales	Nitrospiraceae	Nitrospira	Nitrospirae	Nitrospira	Nitrospirales	Nitrospiraceae	Nitrospira
RL_2_11	4.09	72.66	376	5825	98.06	1.62	59.63	Medium	Chloroflexota	Anaerolineae	Caldilineales	Caldilineaceae		Chloroflexi	Caldilineae	Caldilineales	Caldilineaceae
RL_2_14	2.32	41.01	468	5120	100	1.62	35.49	Low	Bacteroidota	Bacteroidia	Chitinophagales	Saprospiraceae		Bacteroidetes	Saprospiria	Saprospirales	Saprospiraceae
RL_2_17	2.28	37.41	323	16961	100	1.54	52.84	Low	Chloroflexota	Anaerolineae	Promineofilales	Promineofilaceae	GCA-2746795	Chloroflexi
RL_2_19	1.54	28.06	374	4137	100	1.46	52.13	Low	Cyanobacteria	Cyanobacteriia	Leptolyngbyales	Leptolyngbyaceae	Alkalinema	Cyanobacteria		Synechococcales	Pseudanabaenaceae	Alkalinema
RL_2_21	1.57	46.76	246	14620	100	1.21	49.73	Low	Chloroflexota	Anaerolineae	Anaerolineales	UBA11579		Chloroflexi
RL_2_23	1.48	38.13	226	4336	91.38	1.92	65.29	Low	Proteobacteria	Gammaproteobacteria	Burkholderiales	SG8-39		Proteobacteria	Betaproteobacteria
RL_2_5	3.65	82.73	559	4461	92.74	1.95	53.72	Medium	Proteobacteria	Gammaproteobacteria	Competibacterales	Competibacteraceae		Proteobacteria	Gammaproteobacteria		Competibacteraceae
RL_2_6	2.87	53.24	13	5913	93.67	1.72	62.36	Medium	Proteobacteria	Gammaproteobacteria	Pseudomonadales	HTCC2089	SZUA-521	Proteobacteria	Gammaproteobacteria
RL_2_7	1.46	39.57	807	5150	100	1.65	47.48	Low	Cyanobacteria	Cyanobacteriia	Thermosynechococcales	Thermosynechococcaceae		Cyanobacteria		Synechococcales	Acaryochloridaceae
RL_3_0	2.78	80.58	249	5283	98.25	2.54	41.32	Medium	Bacteroidota	Bacteroidia	Cytophagales	Cyclobacteriaceae	ELB16-189	Bacteroidetes	Cytophagia	Cytophagales	Flammeovirgaceae
RL_3_1	3.94	77.7	532	11179	99.08	2.61	56.13	Medium	Cyanobacteria	Cyanobacteriia	Phormidesmiales	Phormidesmiaceae	PCC-6406	Cyanobacteria		Synechococcales	Leptolyngbyaceae	Leptolyngbya
RL_3_22	0.73	30.22	216	3833	100	1.94	68.3	Low	Planctomycetota	UBA1135				No NCBI Equivalent
RL_4_12	1.39	26.62	385	3708	94.87	1.33	61.95	Low	Proteobacteria	Alphaproteobacteria	Rhodobacterales	Rhodobacteraceae		Proteobacteria	Alphaproteobacteria	Rhodobacterales	Rhodobacteraceae
RM1_1_1	9.61	99.28	349	16599	93.88	43.9	37.42	Medium	Cyanobacteria	Cyanobacteriia	Cyanobacteriales	Nostocaceae	Rivularia	Cyanobacteria		Nostocales	Nostocaceae	Richelia
RM1_1_2	4.88	97.12	495	6104	96.43	9.82	51.86	High	Cyanobacteria	Cyanobacteriia	Phormidesmiales	Phormidesmiaceae		Cyanobacteria		Synechococcales	Leptolyngbyaceae
RM1_1_20	3.02	57.55	314	4872	100	1.83	39.87	Medium	Bacteroidota	Bacteroidia	Chitinophagales	Saprospiraceae		Bacteroidetes	Saprospiria	Saprospirales	Saprospiraceae
RM1_1_27	1.49	29.5	184	4472	100	1.8	54.11	Low	Cyanobacteria	Cyanobacteriia	PCC-7336	JA-3-3Ab		Cyanobacteria		Synechococcales	Synechococcaceae
RM1_1_3	5.75	94.96	200	37823	96.35	5.57	44.07	High	Bacteroidota	Bacteroidia	Cytophagales	Cyclobacteriaceae		Bacteroidetes	Cytophagia	Cytophagales	Cyclobacteriaceae
RM1_1_31	1.75	25.18	436	18202	100	1.84	42.05	Low	Cyanobacteria	Cyanobacteriia	Cyanobacteriales	Microcystaceae	Hydrococcus	Cyanobacteria		Pleurocapsales	Hydrococcaceae	Hydrococcus
RM1_1_33	1.05	24.46	440	5686	100	1.61	51.46	Low	Bacteroidota	Bacteroidia	Chitinophagales	Saprospiraceae	Lewinella	Bacteroidetes	Saprospiria	Saprospirales	Lewinellaceae	Lewinella
RM1_1_4	6.27	95.68	757	5597	93.66	4.45	60.65	Medium	Chloroflexota	Chloroflexia	Chloroflexales	Chloroflexaceae	Oscillochloris	Chloroflexi	Chloroflexia	Chloroflexales	Oscillochloridaceae	Oscillochloris
RM1_1_52	0.39	28.78	517	4457	100	1.55	42.83	Low	Patescibacteria	Gracilibacteria	UBA4473	UBA4473		No NCBI Equivalent
RM1_1_8	4.78	92.81	522	4226	97.73	3.78	58.49	High	Cyanobacteria	Cyanobacteriia	Synechococcales			Cyanobacteria		Synechococcales
RM1_1_9	2.46	37.41	342	4399	100	2.02	47.75	Low	Cyanobacteria	Cyanobacteriia	Cyanobacteriales	Phormidiaceae		Cyanobacteria		Oscillatoriales
RM1_2_184	0.49	24.46	367	4229	100	1.64	62.13	Low	Proteobacteria	Alphaproteobacteria	Rhodospirillales			Proteobacteria	Alphaproteobacteria	Rhodospirillales
RM1_2_2	5.54	97.12	349	4167	97.12	4.29	49.82	High	Cyanobacteria	Cyanobacteriia	Elainellales	Elainellaceae	Elainella	Cyanobacteria
RM1_3_16	1.74	61.87	571	6881	97.73	5.12	65.27	Medium	Proteobacteria	Alphaproteobacteria	Rhizobiales	Xanthobacteraceae	Blastochloris	Proteobacteria	Alphaproteobacteria	Rhizobiales	Hyphomicrobiaceae	Blastochlori
RM1_3_31	2.64	27.34	514	5847	100	1.84	39.6	Low	Bacteroidota	Bacteroidia	Bacteroidales			Bacteroidetes	Bacteroidia	Bacteroidales
RM1_3_43	5.35	60.43	325	4516	96.55	1.96	35.33	Medium	Bacteroidota	Bacteroidia	Bacteroidales	NBLH01	NBLH01	Bacteroidetes
RM1_31_0	3.81	38.85	202	20386	91.53	3.28	57.65	Low	Chloroflexota	Chloroflexia	Chloroflexales			Chloroflexi	Chloroflexia
RM1_405_57	1.6	27.34	368	14100	97.44	3.36	49.54	Low	Cyanobacteria	Cyanobacteriia	Elainellales	Elainellaceae		Cyanobacteria		Synechococcales	Leptolyngbyaceae
RM1_406_9	5.47	66.19	171	4141	93.88	6.55	49.59	Medium	Cyanobacteria	Cyanobacteriia	Elainellales	Elainellaceae		Cyanobacteria		Synechococcales	Leptolyngbyaceae
RM1_5_24	1.94	25.9	364	3673	97.3	2.08	61.63	Low	Proteobacteria	Alphaproteobacteria	Rhodospirillales			Proteobacteria	Alphaproteobacteria	Rhodospirillales
RM2_1_1	5.18	96.4	499	37322	99.26	11.07	47.85	High	Cyanobacteria	Cyanobacteriia	Cyanobacteriales	Phormidiaceae		Cyanobacteria		Oscillatoriales
RM2_1_2	10.77	99.28	123	70862	92.62	22.39	37.04	Medium	Cyanobacteria	Cyanobacteriia	Cyanobacteriales	Nostocaceae	Rivularia	Cyanobacteria		Nostocales	Nostocaceae	Richelia
RM2_2_1	5.01	94.96	593	5209	98.51	5.87	54.53	High	Chloroflexota	Chloroflexia	Chloroflexales	Chloroflexaceae		Chloroflexi	Chloroflexia	Chloroflexales	Chloroflexaceae
RM2_2_10	3.34	56.12	311	4857	96.3	3.75	57.31	Medium	Cyanobacteria	Cyanobacteriia	Cyanobacteriales	Spirulinaceae		Cyanobacteria		Spirulinales	Spirulinaceae
RM2_2_21	1.25	32.37	234	44693	100	2.86	51.12	Low	Cyanobacteria	Cyanobacteriia	Phormidesmiales	Phormidesmiaceae		Cyanobacteria		Synechococcales	Leptolyngbyaceae
RM2_2_4	5.95	77.7	403	4234	100	4.35	48.54	Medium	Cyanobacteria	Cyanobacteriia	Elainellales	Elainellaceae		Cyanobacteria		Synechococcales	Leptolyngbyaceae
RM2_3_1	1.68	35.25	252	4018	96.08	2.94	61.93	Low	Verrucomicrobiota	Verrucomicrobiae				Verrucomicrobia	Verrucomicrobiae
RM2_4_2	1.76	33.81	374	24709	97.92	2.84	50.64	Low	Bacteroidota	Bacteroidia	Cytophagales			Bacteroidetes	Cytophagia	Cytophagales
RU_1_1	2.78	94.96	94	4046	99.25	3.99	53.84	High	Proteobacteria	Alphaproteobacteria	Sphingomonadales	Sphingomonadaceae	Ga0077559	Proteobacteria	Alphaproteobacteria	Sphingomonadales
RU_1_2	3.95	87.77	486	12342	98.39	4.18	64.22	Medium	Proteobacteria	Alphaproteobacteria	Rhodobacterales	Rhodobacteraceae	Tabrizicola	Proteobacteria	Alphaproteobacteria	Rhodobacterales	Rhodobacteraceae	Tabrizicol
RU_1_3	2.92	86.33	490	4941	98.36	2.64	50.81	Medium	Verrucomicrobiota	Verrucomicrobiae	Verrucomicrobiales	Akkermansiaceae	UBA1315	Verrucomicrobia	Verrucomicrobiae	Verrucomicrobiales	Akkermansiaceae
RU_1_4	2.12	31.65	97	5254	95.65	1.58	42.43	Low	Acidobacteriota	Blastocatellia	Pyrinomonadales	Pyrinomonadaceae		Acidobacteria
RU_2_2	6.18	96.4	335	23420	96.4	4.05	42.21	High	Cyanobacteria	Cyanobacteriia	Cyanobacteriales	Microcystaceae	Hydrococcus	Cyanobacteria		Pleurocapsales	Hydrococcaceae	Hydrococcus
RU_2_4	1.94	76.26	327	5301	99.07	2.17	53.68	Medium	Proteobacteria	Gammaproteobacteria	Burkholderiales	Burkholderiaceae	Limnobacter	Proteobacteria	Betaproteobacteria	Burkholderiales	Burkholderiaceae	Limnobacter
RU_3_3	6.67	81.29	540	4837	94.96	2.63	45.53	Medium	Cyanobacteria	Cyanobacteriia	Cyanobacteriales	Phormidiaceae	Microcoleus	Cyanobacteria		Oscillatoriales
RU_3_5	3.36	71.94	1072	5058	96.15	2.52	60.96	Medium	Proteobacteria	Alphaproteobacteria	Rhizobiales	Rhodomicrobiaceae	R-RK-3	Proteobacteria	Alphaproteobacteria	Rhizobiales	Hyphomicrobiaceae	Rhodomicrobium
RU_4_1	5.06	93.53	740	4589	94.89	38.9	47.86	Medium	Cyanobacteria	Cyanobacteriia	Thermosynechococcales	Thermosynechococcaceae	Acaryochloris	Cyanobacteria		Synechococcales	Acaryochloridaceae	Acaryochloris
RU_4_10	4.48	79.14	287	5565	94.83	2.87	47.98	Medium	Cyanobacteria	Cyanobacteriia	Thermosynechococcales	Thermosynechococcaceae		Cyanobacteria		Synechococcales	Acaryochloridaceae
RU_4_12	3.32	42.45	404	17995	92.19	2.13	57.23	Low	Chloroflexota	Anaerolineae	Thermoflexales			Chloroflexi	Anaerolineae
RU_4_13	3.42	79.86	481	3884	100	1.96	29.78	Medium	Bacteroidota	Bacteroidia	Flavobacteriales	Flavobacteriaceae	Flavobacterium	Bacteroidetes	Flavobacteriia	Flavobacteriales	Flavobacteriaceae	Flavobacterium
RU_4_15	3.02	58.27	178	45968	97.59	2.27	61.14	Medium	Proteobacteria	Alphaproteobacteria	Rhizobiales	Anderseniellaceae	QKVK01	Proteobacteria	Alphaproteobacteria	Rhizobiales
RU_4_16	2.02	46.04	621	32782	95.52	1.95	46.57	Low	Cyanobacteria	Cyanobacteriia	Pseudanabaenales	Pseudanabaenaceae	PCC-6802	Cyanobacteria		Synechococcales	Pseudanabaenaceae	Pseudanabaena
RU_4_20	3.35	63.31	369	20871	98.88	2.32	55.06	Medium	Cyanobacteria	Cyanobacteriia	Synechococcales			Cyanobacteria		Synechococcales
RU_4_23	2.33	53.96	597	5890	98.68	1.9	55.06	Medium	Proteobacteria	Gammaproteobacteria	Burkholderiales	Burkholderiaceae	Brachymonas	Proteobacteria	Betaproteobacteria	Burkholderiales	Comamonadaceae	Brachymonas
RU_4_24	3.07	62.59	296	4145	97.75	1.52	51.85	Medium	Bacteroidota	Bacteroidia	Cytophagales	Cyclobacteriaceae	ZC4RG29	Bacteroidetes
RU_4_3	5.25	93.53	818	8259	97.74	3.82	54.03	High	Cyanobacteria	Cyanobacteriia	Leptolyngbyales	Leptolyngbyaceae	Alkalinema	Cyanobacteria		Synechococcales	Pseudanabaenaceae	Alkalinema
RU_4_35	2.09	39.57	396	3998	96.49	2.13	65.21	Low	Proteobacteria	Alphaproteobacteria	Dongiales	Dongiaceae		Proteobacteria	Alphaproteobacteria	Rhodospirillales	Rhodospirillaceae
RU_4_4	7.33	98.56	377	4742	94.48	14.65	42.52	Medium	Cyanobacteria	Cyanobacteriia	Cyanobacteriales	Nostocaceae	Scytonema	Cyanobacteria		Nostocales	Scytonemataceae	Scytonema
RU_4_48	0.6	28.78	96	48215	100	2.67	65.37	Low	Myxococcota	Polyangia	Haliangiales	Haliangiaceae		Proteobacteria	Deltaproteobacteria	Myxococcales
RU_4_5	1.07	59.71	391	12523	100	4.13	33.28	Medium	Patescibacteria	Gracilibacteria	Absconditabacterales			No NCBI Equivalent
RU_5_0	5.88	94.96	272	13919	97.06	21.5	48.14	High	Cyanobacteria	Cyanobacteriia	Elainellales	Elainellaceae	CCP2	Cyanobacteria
RU_5_1	5.6	89.93	477	4348	96.9	4.49	50.65	Medium	Cyanobacteria	Cyanobacteriia	Leptolyngbyales	Leptolyngbyaceae		Cyanobacteria		Synechococcales	Leptolyngbyaceae
RU_6_2	1.65	25.9	311	31404	94.74	1.47	41.82	Low	Bacteroidota	Bacteroidia	Chitinophagales	Chitinophagaceae		Bacteroidetes	Bacteroidia
RU_7_36	0.59	22.3	306	6758	100	1.6	62.56	Low	Proteobacteria	Alphaproteobacteria	Sphingomonadales	Sphingomonadaceae	Porphyrobacter	Proteobacteria	Alphaproteobacteria	Sphingomonadales
RU_7_5	3.14	23.02	896	8621	94.12	2.72	64.92	Low	Proteobacteria	Alphaproteobacteria	Geminicoccales			Proteobacteria	Alphaproteobacteria	Rhodospirillales
RU_72_0	3.28	43.88	563	6310	91.04	2.03	63.69	Low	Proteobacteria	Alphaproteobacteria	Rhizobiales	Hyphomicrobiaceae		Proteobacteria	Alphaproteobacteria	Rhizobiales
RU_73_0	4.55	43.17	270	35177	98.36	2.17	61.71	Low	Proteobacteria	Alphaproteobacteria	Rhizobiales	Hyphomicrobiaceae		Proteobacteria	Alphaproteobacteria	Rhizobiales
RU_8_47	1.7	20.14	442	13417	96.55	1.81	64.17	Low	Proteobacteria	Gammaproteobacteria	Steroidobacterales	Steroidobacteraceae		Proteobacteria	Gammaproteobacteria
SL_1_1	4.82	98.56	682	4849	95.8	5.33	51.99	High	Cyanobacteria	Cyanobacteriia	Phormidesmiales	Phormidesmiaceae		Cyanobacteria		Synechococcales	Leptolyngbyaceae
SL_2_1	7.55	97.12	445	8788	95.74	9.58	37.34	High	Cyanobacteria	Cyanobacteriia	Cyanobacteriales	Nostocaceae	Rivularia	Cyanobacteria		Nostocales	Nostocaceae	Richelia
SL_3_1	7.92	94.24	370	9407	96.32	3.77	54.41	High	Chloroflexota	Anaerolineae	4572-78			Chloroflexi	Anaerolineae	Anaerolineales
SL_3_2	4.82	91.37	408	4929	94.78	4.01	57.78	Medium	Chloroflexota	Chloroflexia	Chloroflexales	Chloroflexaceae		Chloroflexi	Chloroflexia	Chloroflexales	Chloroflexaceae
SL_4_0	5.56	99.28	506	7269	94.52	11.16	39.64	Medium	Proteobacteria	Gammaproteobacteria	Beggiatoales	Beggiatoaceae	Thioploca	Proteobacteria	Gammaproteobacteria	Thiotrichales	Thiotrichaceae	Thioploc
SL_5_14	3.89	61.87	394	6169	97.73	8.17	48.52	Medium	Cyanobacteria	Cyanobacteriia	Elainellales	Elainellaceae		Cyanobacteria		Synechococcales	Leptolyngbyaceae
SL_5_9	4.62	82.01	545	5854	93.44	15.74	49.68	Medium	Cyanobacteria	Cyanobacteriia	Elainellales	Elainellaceae		Cyanobacteria		Synechococcales	Leptolyngbyaceae
SL_6_1	3.71	43.17	362	20236	98.36	2.77	46.32	Low	Bacteroidota	Bacteroidia	Cytophagales	Microscillaceae	UBA8158	No NCBI Equivalent
SL_7_1	4.83	87.05	426	4907	97.58	3.51	52.11	Medium	Cyanobacteria	Cyanobacteriia	Elainellales	Elainellaceae		Cyanobacteria		Synechococcales	Leptolyngbyaceae
SL_7_3	1.87	50.36	400	28571	98.59	3.78	65.73	Medium	Acidobacteriota	Mor1	Mor1			Acidobacteria
SL_7_5	0.96	29.5	132	4423	100	3.27	51.9	Low	Bdellovibrionota	Bdellovibrionia	Bdellovibrionales	UBA1609		Proteobacteria	Oligoflexia	Bdellovibrionales	Bdellovibrionaceae
SM1_1_0	4.61	96.4	51	26651	98.53	8.42	61.01	High	Chloroflexota	Chloroflexia	Chloroflexales	Chloroflexaceae		Chloroflexi	Chloroflexia	Chloroflexales	Chloroflexaceae
SM1_1_2	4.95	93.53	269	30746	97.74	3.5	51.08	High	Desulfobacterota	Desulfobacteria	Desulfobacterales	Desulfobacteraceae	Desulfobacula	Proteobacteria	Deltaproteobacteria	Desulfobacterales	Desulfobacteraceae	Desulfobacula
SM1_1_3	4.78	91.37	382	18924	96.95	2.64	52.03	High	Cyanobacteria	Cyanobacteriia	Phormidesmiales	Phormidesmiaceae		Cyanobacteria		Synechococcales	Leptolyngbyaceae
SM1_1_4	2.01	30.94	415	3798	97.73	1.43	45.74	Low	Desulfobacterota	Desulfobacteria	Desulfobacterales	Desulfococcaceae		Proteobacteria	Deltaproteobacteria	Desulfobacterales	Desulfobacteraceae
SM1_2_1	3.81	96.4	137	4154	97.81	2.41	57.21	High	Proteobacteria	Gammaproteobacteria	Competibacterales	Competibacteraceae	Contendobacter	Proteobacteria	Gammaproteobacteria		Competibacteraceae
SM1_2_3	3.79	87.05	574	5633	93.8	2.23	52.28	Medium	Cyanobacteria	Cyanobacteriia	Cyanobacteriales	Limnotrichaceae		Cyanobacteria		Synechococcales	Synechococcaceae
SM1_2_4	5.85	89.21	452	8198	99.2	2.27	59.95	Medium	Chloroflexota	Chloroflexia	Chloroflexales	Chloroflexaceae		Chloroflexi	Chloroflexia	Chloroflexales	Chloroflexaceae
SM1_231_1	3.23	25.9	951	4671	100	2.7	56.29	Low	Hydrogenedentota	Hydrogenedentia				Candidatus Hydrogenedentes
SM1_3_1	4.89	82.01	421	3967	100	2.04	39.17	Medium	Bacteroidota	Bacteroidia	Chitinophagales	Saprospiraceae		Bacteroidetes	Saprospiria	Saprospirales	Saprospiraceae
SM1_3_10	2.87	54.68	218	32952	96.2	2.29	57.53	Medium	Chloroflexota	Chloroflexia	Chloroflexales	Chloroflexaceae		Chloroflexi	Chloroflexia	Chloroflexales	Chloroflexaceae
SM1_3_4	6.28	74.1	359	33720	96.26	2.04	45.51	Medium	Cyanobacteria	Cyanobacteriia	Cyanobacteriales	Phormidiaceae	Microcoleus	Cyanobacteria		Oscillatoriales	Microcoleaceae	Microcoleus
SM1_3_5	4.91	82.01	876	11675	98.28	2.13	53.16	Medium	Cyanobacteria	Cyanobacteriia	Elainellales	Elainellaceae		Cyanobacteria		Synechococcales	Leptolyngbyaceae
SM1_3_8	3.27	56.12	430	15021	98.73	1.56	43.63	Medium	Bacteroidota	Bacteroidia	Bacteroidales	UBA6680		Bacteroidetes	Bacteroidia	Bacteroidales
SM1_3_9	3.83	51.08	198	52321	95.95	5.43	63.96	Medium	Acidobacteriota	Thermoanaerobaculia	UBA5704			Acidobacteria	Holophagae	Holophagales
SM1_4_15	2.13	53.96	462	9964	100	1.52	55.49	Medium	Planctomycetota	Phycisphaerae	Phycisphaerales	Phycisphaeraceae		Planctomycetes	Phycisphaerae	Phycisphaerale
SM1_4_3	7.79	95.68	384	15153	91.72	6.57	48.94	Medium	Cyanobacteria	Cyanobacteriia	Elainellales	Elainellaceae		Cyanobacteria		Synechococcales	Leptolyngbyaceae
SM1_5_30	0.75	31.65	749	4837	100	1.6	60.41	Low	Verrucomicrobiota	Verrucomicrobiae	Methylacidiphilales			Verrucomicrobia	Methylacidiphilae	Methylacidiphilales
SM1_5_38	2.28	61.15	500	12252	98.84	1.74	56.38	Medium	Bdellovibrionota	Bdellovibrionia	Bdellovibrionales	UBA1609		Proteobacteria	Oligoflexia	Bdellovibrionales	Bdellovibrionaceae
SM1_5_4	7.08	93.53	366	5045	95.59	3.65	39.2	High	Cyanobacteria	Cyanobacteriia	Cyanobacteriales	Nostocaceae	Calothrix	Cyanobacteria		Nostocales	Rivulariaceae	Calothrix
SM1_5_7	3.18	86.33	206	4467	96	2.29	54.6	Medium	Verrucomicrobiota	Verrucomicrobiae	Methylacidiphilales			Verrucomicrobia	Methylacidiphilae	Methylacidiphilales
SM1_596_0	2.58	64.03	310	20677	98.89	24.56	65.22	Medium	Proteobacteria	Alphaproteobacteria	Rhizobiales	Xanthobacteraceae	Blastochloris	Proteobacteria	Alphaproteobacteria	Rhizobiales	Hyphomicrobiaceae	Blastochlori
SM1_6_29	5.47	56.12	357	19869	91.76	1.62	38.74	Medium	Bacteroidota	Bacteroidia	Bacteroidales	UBA4181		Bacteroidetes	Bacteroidia	Bacteroidales
SM1_6_31	3.1	41.01	283	24727	96.61	1.4	37.21	Low	Bacteroidota	Bacteroidia	Bacteroidales	UBA5072		Bacteroidetes	Bacteroidia	Bacteroidale
SM1_7_0	8.88	99.28	451	4391	94.52	22.91	37.34	Medium	Cyanobacteria	Cyanobacteriia	Cyanobacteriales	Nostocaceae	Rivularia	Cyanobacteria		Nostocales	Nostocaceae	Richelia
SM1_7_51	3.62	33.81	416	11178	97.92	1.93	38.68	Low	Cyanobacteria	Cyanobacteriia	Cyanobacteriales	Nostocaceae	Calothrix	Cyanobacteria		Nostocales	Rivulariaceae	Calothrix
SM1_967_5	0.93	33.09	352	14104	97.87	12.86	65.16	Low	Proteobacteria	Alphaproteobacteria	Rhizobiales	Xanthobacteraceae	Blastochloris	Proteobacteria	Alphaproteobacteria	Rhizobiales	Hyphomicrobiaceae	Blastochlori
SM2_1_0	5.03	99.28	780	8815	98.57	21.2	57.81	High	Cyanobacteria	Cyanobacteriia	Cyanobacteriales	Spirulinaceae		Cyanobacteria		Spirulinales	Spirulinaceae
SM2_1_1	4.21	98.56	660	4200	98.56	28.95	60.13	High	Chloroflexota	Chloroflexia	Chloroflexales	Chloroflexaceae		Chloroflexi	Chloroflexia	Chloroflexales	Chloroflexaceae
SM2_1_10	2.12	39.57	440	15482	98.21	1.5	41.04	Low	Bacteroidota	Bacteroidia	Chitinophagales	Saprospiraceae		Bacteroidetes	Saprospiria	Saprospirales	Saprospiraceae
SM2_1_3	4.81	89.21	567	5103	97.64	3.01	48.21	Medium	Bacteroidota	Bacteroidia	Cytophagales	Microscillaceae		Bacteroidetes	Cytophagia	Cytophagales	Microscillaceae
SM2_1_4	4.83	94.96	858	8288	91.67	5.07	58.17	Medium	Chloroflexota	Chloroflexia	Chloroflexales	Chloroflexaceae		Chloroflexi	Chloroflexia	Chloroflexales	Chloroflexaceae
SM2_1_5	3.81	82.73	681	7882	99.14	2.53	61.23	Medium	Chloroflexota	Anaerolineae	SBR1031			Chloroflexi
SM2_1_6	4.37	89.21	534	6656	99.2	5.07	45.31	Medium	Cyanobacteria	Cyanobacteriia	Cyanobacteriales	Coleofasciculaceae		Cyanobacteria		Oscillatoriales	Coleofasciculaceae
SM2_1_7	6.14	79.86	700	5570	93.28	2.51	37.39	Medium	Cyanobacteria	Cyanobacteriia	Cyanobacteriales	Nostocaceae	Rivularia	Cyanobacteria		Nostocales	Nostocaceae	Richelia
SM2_1_8	2.8	78.42	405	5354	98.2	2.92	59.39	Medium	Cyanobacteria	Cyanobacteriia	Pseudanabaenales	Pseudanabaenaceae	UBA8156	Cyanobacteria		Oscillatoriales
SM2_2_1	3.11	94.24	700	15994	98.5	10.1	53.55	High	Cyanobacteria	Cyanobacteriia	Pseudanabaenales	Pseudanabaenaceae	UBA999	Cyanobacteria		Oscillatoriales
SM2_3_0	5.11	96.4	163	4239	99.26	6.24	47.87	High	Cyanobacteria	Cyanobacteriia	Cyanobacteriales	Phormidiaceae		Cyanobacteria		Oscillatoriales
SM2_3_1	4.44	94.96	417	5817	96.35	3.61	52.65	High	Cyanobacteria	Cyanobacteriia	PCC-7336	JA-3-3Ab		Cyanobacteria		Synechococcales	Synechococcaceae
SM2_3_12	2.12	41.73	472	20050	98.31	1.84	55.63	Low	Cyanobacteria	Cyanobacteriia	Phormidesmiales	Phormidesmiaceae		Cyanobacteria		Synechococcales	Leptolyngbyaceae
SM2_3_14	2.38	42.45	236	17071	92.19	2.01	64.81	Low	Myxococcota	UBA727				Proteobacteria	Deltaproteobacteria
SM2_3_2	3.93	95.68	408	6868	99.25	8.57	53.55	High	Cyanobacteria	Cyanobacteriia	PCC-7336	JA-3-3Ab		Cyanobacteria		Synechococcales	Synechococcaceae
SM2_3_26	1.61	34.53	916	6256	97.96	1.82	53.78	Low	Cyanobacteria	Cyanobacteriia	Cyanobacteriales	Geitlerinemaceae		Cyanobacteria		Oscillatoriales	Coleofasciculaceae
SM2_3_60	0.98	35.25	544	5904	100	1.57	54.19	Low	Cyanobacteria	Cyanobacteriia	PCC-7336	PCC-7336		Cyanobacteria		Synechococcales	Synechococcaceae
SM2_4_1	2.54	27.34	666	19533	100	3.16	64.73	Low	Myxococcota	Polyangia	Nannocystales	Nannocystaceae		Proteobacteria	Deltaproteobacteria
SM2_5_0	4.26	27.34	764	4681	90.48	4.26	51.21	Low	Cyanobacteria					Cyanobacteria
SM2_5_2	4.81	88.49	188	4986	92.48	2.76	54.61	Medium	Cyanobacteria	Cyanobacteriia	Phormidesmiales	Phormidesmiaceae		Cyanobacteria		Synechococcales	Leptolyngbyaceae
SU_1_0	6.05	97.12	253	35608	96.43	4.29	42.15	High	Cyanobacteria	Cyanobacteriia	Cyanobacteriales	Microcystaceae	Hydrococcus	Cyanobacteria		Pleurocapsales	Hydrococcaceae	Hydrococcus
SU_1_2	0.94	42.45	132	8197	100	1.64	33.45	Low	Patescibacteria	Gracilibacteria	Absconditabacterales			No NCBI Equivalent
SU_1_4	3.49	49.64	605	6005	97.18	1.77	60.55	Low	Deinococcota	Deinococci	Deinococcales			Deinococcus-Thermus	Deinococci	Thermales
SU_196_0	3.37	33.09	650	5232	97.87	1.87	40.75	Low	Cyanobacteria	Cyanobacteriia	Cyanobacteriales	Xenococcaceae	Pleurocapsa	Cyanobacteria		Pleurocapsales	Hyellaceae	Pleurocapsa
SU_2_1	3.02	92.09	206	19968	96.97	2.72	48.97	High	Cyanobacteria	Cyanobacteriia	Thermosynechococcales	Thermosynechococcaceae	Acaryochloris	Cyanobacteria		Synechococcales	Acaryochloridaceae
SU_2_4	1.92	20.86	397	4760	96.67	1.71	46.46	Low	Cyanobacteria	Cyanobacteriia	Pseudanabaenales	Pseudanabaenaceae	PCC-6802	Cyanobacteria		Synechococcales	Pseudanabaenaceae	Pseudanabaena
SU_3_3	3.28	39.57	645	5039	94.83	3.29	48.36	Low	Cyanobacteria	Cyanobacteriia	Leptolyngbyales	Leptolyngbyaceae		Cyanobacteria		Synechococcales	Leptolyngbyaceae
SU_4_24	0.67	25.9	176	3662	97.3	1.45	64.03	Low	Proteobacteria	Gammaproteobacteria	Burkholderiales	Burkholderiaceae	Aquincola	Proteobacteria	Betaproteobacteria	Burkholderiales		Aquincola
SU_4_4	2.85	58.99	480	6272	98.8	1.42	55.13	Medium	Nitrospirota	Nitrospiria	Nitrospirales	Nitrospiraceae	Nitrospira	Nitrospirae	Nitrospira	Nitrospirales	Nitrospiraceae	Nitrospira
SU_5_0	5.17	100	228	39518	95.21	9.29	39.87	High	Cyanobacteria	Cyanobacteriia	Cyanobacteriales	Xenococcaceae	Pleurocapsa	Cyanobacteria		Pleurocapsales	Hyellaceae	Pleurocapsa
SU_5_25	2.42	39.57	332	8527	96.49	13.59	47.96	Low	Cyanobacteria	Cyanobacteriia	Thermosynechococcales	Thermosynechococcaceae	Acaryochloris	Cyanobacteria		Synechococcales	Acaryochloridaceae	Acaryochloris
SU_5_3	7.12	84.17	575	18153	92.86	5.94	44.82	Medium	Cyanobacteria	Cyanobacteriia	Cyanobacteriales	Phormidiaceae	Microcoleus	Cyanobacteria		Oscillatoriales	Microcoleaceae	Microcoleus
SU_5_6	6.33	66.19	679	11695	90.2	2.95	45.72	Medium	Cyanobacteria	Cyanobacteriia	Cyanobacteriales	Phormidiaceae	Microcoleus	Cyanobacteria		Oscillatoriales	Microcoleaceae	Microcoleus
SU_6_56	0.08	24.46	11	7246	94.44	2.64	50.31	Low	Cyanobacteria	Cyanobacteriia	Cyanobacteriales	Phormidiaceae		Cyanobacteria		Oscillatoriales
SL_Arch_1	0.73	24.46	136	13346	100	2.97	54.26	Low	Nanoarcheota	Nanoarchaeia	Woesearchaeales	21-14-0-10-32-9		Candidatus Woesearchaeota
RL_Arch_2	1.06	32.37	178	17688	97.83	1.57	33.45	Low	Crenarchaeaota	Nitrososphaeria	Nitrososphaerales	Nitrosopumilaceae	Nitrosoarchaeum	Crenarchaeaota	Nitrososphaeria	Nitrososphaerales	Nitrosopumilaceae	Nitrosoarchaeum
